# A transient apical extracellular matrix relays cytoskeletal patterns to shape permanent acellular ridges on the surface of adult *C. elegans*

**DOI:** 10.1101/2021.12.28.474392

**Authors:** Sophie S. Katz, Trevor J. Barker, Hannah M. Maul-Newby, Alessandro P. Sparacio, Ken C.Q. Nguyen, Chloe L. Maybrun, Alexandra Belfi, Jennifer D. Cohen, David H. Hall, Meera V. Sundaram, Alison R. Frand

**Affiliations:** Department of Biological Chemistry, David Geffen School of Medicine, University of California, Los Angeles; Department of Genetics, University of Pennsylvania Perelman School of Medicine; Department of Neuroscience, Albert Einstein College of Medicine

**Keywords:** apical constriction, epidermal morphogenesis, cuticle, alae, molting, Zona-Pellucida domain proteins

## Abstract

Apical extracellular matrices can form protruding structures such as denticles, ridges, scales, or teeth on the surfaces of epithelia. The mechanisms that shape these structures remain poorly understood. Here, we show how the actin cytoskeleton and a provisional matrix work together to sculpt acellular longitudinal alae ridges in the cuticle of adult *C. elegans*. Transient actomyosin-dependent constriction of the underlying lateral epidermis accompanies deposition of the provisional matrix at the earliest stages of alae formation. Actin is required to pattern the provisional matrix into longitudinal bands that are initially offset from the pattern of longitudinal actin filaments. These bands appear ultrastructurally as alternating regions of adhesion and separation within laminated provisional matrix layers. The provisional matrix is required to establish these demarcated zones of adhesion and separation, which ultimately give rise to alae ridges and their intervening valleys, respectively. Provisional matrix proteins shape the alae ridges and valleys but are not present within the final structure. We propose a morphogenetic mechanism wherein cortical actin patterns are relayed mechanically to the laminated provisional matrix to set up distinct zones of matrix layer separation and accretion that shape a permanent and acellular matrix structure.
