## Supplemental Table 1 for "A transient apical extracellular matrix relays cytoskeletal patterns to shape permanent acellular ridges on the surface of adult *C. elegans*"

### Sheet: Sheet1
	Supplemental Table 1. C. elegans strains used in this study.
	Strain	Genotype	Source
	N2	wild type (Bristol)	Caenorhabditis Genetics Center (CGC)
	LP162	nmy-2(cp13[nmy-2::gfp + LoxP]) I	CGC
	PE97	hmp-1(fe4) V	CGC
	SU93	jcIs1[ajm-1::gfp, rol-6(su1006)] IV	CGC
	WM179	nmy-2(ne3409) I out-crossed: 6x	CGC
	WM180	nmy-2(ne1490) I out-crossed: 6x	CGC
	VC1129	noah-1(ok1587)/szT1[lon-2(e678)] I; +/szT1 X	CGC
	ML2482	noah-1(mc68[noah-1::mCherry]) I	CGC
	ML2450	nmy-1(mc82[nmy-1::gfp]) X	CGC
	FX0290	fbn-1(tm290)/+ III	National Bioresource Project of Japan
	SX276	lin-15AB(n765ts) X; mjIs15[ajm-1::mCherry]	Eric Miska
	JK537	rde-1(ne219) V	Kim Lab
	ARF251	fbn-1(tm290) III out-crossed: 3x	Frand Lab (Cohen et al. 2020)
	ARF281	aaaEx37[elt-5p::rde-1::sl2-mCherry::unc-54 3'UTR ttx-3::gfp]; rde-1(ne219) V	This report
	ARF330	aaaIs4[elt-5p::rde-1::sl2-mCherry::unc-54 3' UTR ttx-3::gfp]; rde-1(ne219) V out-crossed: 4x	This report
	ARF321	aaaEx78[fbn-1::mCherry:fbn-1 ttx-3::gfp]	This report
	ARF338	aaaEx108[dpy-7p::utrnch::dsred::unc-54 3'UTR ttx-3::gfp]	This report
	ARF353	aaaIs7[dpy-7p::utrnch::dsred::unc-54 3'UTR , ttx-3::gfp] not out-crossed	This report
	ARF379	aaaIs12[fbn-1p::fbn-1::mCherry::fbn-1 3'UTR ttx-3::gfp] out-crossed: 4x	This report
	ARF385	aaaIs7[dpy-7p::utrnch::dsred::unc-54 3'UTR ttx-3::gfp] X out-crossed: 6x	This report
	ARF386	aaaIs7[dpy-7p::utrnch::dsred::unc-54 3'UTR, ttx-3::gfp] X; nmy-2(cp13[nmy-2::gfp + LoxP]) I	This report
	ARF387	nmy-2(ne1490) I; aaaIs7[dpy-7p::utrnch::dsred::unc-54 3'UTR] X	This report
	ARF388	nmy-2(ne3409) I; aaaIs7[dpy-7p::utrnch::dsred::unc-54 3'UTR] X	This report
	ARF402	aaaEx117[elt-5p::utrnch::gfp::unc-54 3' UTR ttx-3::gfp]	This report
	ARF403	aaaIs24[elt-5p::utrnch::gfp::unc-54 3' UTR ttx-3::gfp] out-crossed: 4x	This report
	ARF404	aaaIs24[elt-5p::utrnch::gfp::unc-54 3' UTR ttx-3::gfp]; mjIs15[ajm-1::mCherry]*	This report
	ARF408	aaaEx162[dpy-7p::rde-1::sl2-nls-gfp::unc-54 3'UTR ttx-3::dsred]; rde-1(ne219) V	This report
	ARF410	nmy-2(ne3409) I; aaaIs24[elt-5p::utrnch::gfp::unc-54 3'UTR]; mjIs15[ajm-1::mCherry]*	This report
	ARF411	nmy-2(ne1490) I; aaaIs24[elt-5p::utrnch::gfp::unc-54 3'UTR]; mjIs15[ajm-1::mCherry]*	This report
	ARF415	aaaEx167[noah-1p::noah-1::sfgfp::noah-1::noah-1 3'UTR ttx-3p::rfp]	This report
	ARF418	aaaEx167[noah-1p::noah-1::sfgfp::noah-1 3'UTR ttx-3::mCherry]; noah-1(ok1587) I	This report
	ARF500	aaaIs21[elt-5p::utrnch::dsred::unc-54 3'utr, ttx-3::dsred]; nmy-2(cp13[nmy-2::gfp + LoxP]) I	This report
	ARF501	aaaIs12[fbn-1p::fbn-1::mCherry::fbn-1 3'UTR ttx-3::gfp]; aaaIs24[elt-5p::utrnch::gfp::unc-54 3'UTR ttx-3::gfp]	This report
	ARF502	aaaEx167[noah-1p::noah-1::sf-gfp::noah-1::noah-1 3'UTR ttx-3p::rfp]; aaaIs12[fbn-1p::fbn-1::mcherry ttx-3p::gfp] V	This report
	ARF503	aaaIs25[noah-1p::noah-1::sf-gfp::noah-1 3'UTR] V	This report
	ARF504	aaaIs25[noah-1p::noah-1::sf-gfp::noah-1::noah-1 3'UTR ttx-3p::rfp]; aaaIs12[fbn-1p::fbn-1::mcherry ttx-3p::gfp] V	This report
	UP3184	let-653(cs178) jcIs1 [AJM-1::GFP, rol-6(su1006)] IV; csEx624[lin-48pro::LET-653(ZP)::SfGFP, lin-48pro::mRFP]	Sundaram Lab
	UP3342	let-653(cs178) IV; csEx766[lin-48pro::LET-653b::SfGFP, myo-2pro::GFP]	Sundaram Lab (Forman-Rubinsky et al. 2017)
	UP3452	lpr-3(cs231); csEx436[lpr-3+, myo-2::RFP]	Sundaram Lab (Forman-Rubinsky et al. 2017)
	UP3686	lpr-3(cs250 [SfGFP::LPR-3]) X	Sundaram Lab (Cohen et al. 2020)
	UP3746	let-653(cs262 [LET-653::SfGFP]) IV	Sundaram Lab (Cohen et al. 2020)
	UP3693	noah-1(mc68 [noah-1::mCherry]) I; lpr-3(cs250 [SfGFP::LPR-3]) X	This report
	UP4114	noah-1(mc68 [noah-1::mCherry]) I; aaaIs24[elt-5p::utrnch::gfp::unc-54 3' UTR ttx-3::gfp]	This report
	UP4127	aaaIs21[elt-5p::utrnch::dsred::unc-54 3'utr, ttx-3::dsred]; lpr-3(cs250 [SfGFP::LPR-3]) X	This report
	*lin-15AB(n765ts) might be present.
	**mup-4(mg36) might be present.
