## Supplemental Table 2 for "A transient apical extracellular matrix relays cytoskeletal patterns to shape permanent acellular ridges on the surface of adult *C. elegans*"

### Sheet: Sheet1
	Supplemental Table 2. Oligonucleotides used in this study.
	Primer Name	Nucleotide Sequence (5' to 3')	Application
	SKO84	ATATGGTACCATGGTGAGCAAGGGCGAGGAGGA	Construct pSK08 (elt-5p::rde-1::sl2-mCherry::unc 54 3' UTR)
	SKO85	GCGCGAATTCTTACTTGTACAGCTCGTCCATG	Construct pSK08 (elt-5p::rde-1::sl2-mCherry::unc 54 3' UTR)
	SKO86	ATCTGGTACCACGCGTATGGTATTGAGCTGTCTCATCC	Construct pSK08 (elt-5p::rde-1::sl2-mCherry::unc 54 3' UTR)
	SKO87	CATAGGTACCCTACCGGTACAGCAGTTTC	Construct pSK08 (elt-5p::rde-1::sl2-mCherry::unc 54 3' UTR)
	SKO88	TATACCCGGGCTCGAGATGTCCTCGAATTTTCCCG	Construct pSK08 (elt-5p::rde-1::sl2-mCherry::unc 54 3' UTR)
	SKO89	TACTCCCGGGCTCGAGATGTCCTCGAATTTTCCCGAATTGGAAAAAGG	Construct pSK08 (elt-5p::rde-1::sl2-mCherry::unc 54 3' UTR)
	SKO90	ATACACGCGTTTATGCGAACGACATTCCAGGGTA	Construct pSK08 (elt-5p::rde-1::sl2-mCherry::unc 54 3' UTR)
	SKO96	ATTACCCGGGGGCATATTTTCCAGCGTTTTCTATCG	Construct pSK08 (elt-5p::rde-1::sl2-mCherry::unc 54 3' UTR)
	SKO97	CGTACTCGAGATAGACTGTGTGGAGACACTGC	Construct pSK08 (elt-5p::rde-1::sl2-mCherry::unc 54 3' UTR)
	SKO146	TATAGCCGGCGGTGTGAGCAAGGGCG	Construct pSK26 (dpy-7p::utrnch::dsred::unc-54 3' UTR)
	SKO147	GCGGGAGCTCTTATCTGGAACAAAATGTAAGAA	Construct pSK26 (dpy-7p::utrnch::dsred::unc-54 3' UTR)
	SKO148	GCATGAGCTCATGGCCAAGTATGGAGAACA	Construct pSK26 (dpy-7p::utrnch::dsred::unc-54 3' UTR)
	SKO149	TATAGCCGGCGTCTATGGTGACTTGC	Construct pSK26 (dpy-7p::utrnch::dsred::unc-54 3' UTR)
	SKO198F	CATTTTTTGCAGTGTCTCCACACAGTCTATATGGCCAAGTATGGAGAACA	Construct pSK34 (elt-5p::utrnch::gfp::unc-54 3' UTR)
	SKO199R	AACTCCAGTGAAAAGTTCTTCTCCTTTACTACCGCCGGCGTCTATGGTGA	Construct pSK34 (elt-5p::utrnch::gfp::unc-54 3' UTR)
	SKO200	ATAGACTGTGTGGAGACACTGC	Construct pSK34 (elt-5p::utrnch::gfp::unc-54 3' UTR)
	SKO201	GCGGTAGTAAAGGAGAAGAACTTTTC	Construct pSK34 (elt-5p::utrnch::gfp::unc-54 3' UTR)
	SKO209	TCAGGGAAACTGCTGTACCGGTAGGGTACCATGACTGCTCCAAAGAAG	Construct pSK38 (dpy-7p::rde-1::sl2-nls-gfp::unc 54 3' UTR)
	SKO210	CTTACTCTGATGACAGCGGCCC	Construct pSK38 (dpy-7p::rde-1::sl2-nls-gfp::unc 54 3' UTR)
	SKO211	GGGCCGCTGTCATCAGAGTAAG	Construct pSK38 (dpy-7p::rde-1::sl2-nls-gfp::unc 54 3' UTR)
	SKO212	GGTACCCTACCGGTACAGCAGTTTC	Construct pSK38 (dpy-7p::rde-1::sl2-nls-gfp::unc 54 3' UTR)
	SKO53	GCGCAGAAGTTTGGGATAACGA	Genotype rde-1(ne219)
	SKO54	CGCTCCTCTGTTTTCATTGGCA	Genotype rde-1(ne219)
	SKO150	GCTGAGTTTGAGGAGATGCGTG	Genotype nmy-2(ne1490) and nmy-2(ne3409)
	SKO151	CGGCATTATGTCTCTGCTGCTTC	Genotype nmy-2(ne1490) and nmy-2(ne3409)
	SKO152	GCGAGAACAAGAACTGAAAGTGAC	Genotype nmy-2(ne1490)
	SKO216F	GCCGACTAGTGAATTGAATGGGATTTC	Clone nmy-1 exon 10 into pPD129.36
	SKO217R	ATATCTCGAGCTGGTCTAGCTTCTTCTCG	Clone nmy-1 exon 10 into pPD129.36
	SKO262F	GCTATCTAGAATGTCAGAGGACCCATCATG	Clone zoo-1 exons 1-7 into pPD129.36
	SKO263R	GCTACTCGAGCGGAAGTGACTTTGTCCTTC	Clone zoo-1 exons 1-7 into pPD129.36
	SKO132	TACAACAAATGTGGGTCGAAGATCTGGAGT	Construct pSK27 (fbn-1p::fbn-1::mcherry::fbn-1 3' UTR)
	SKO134	ACTCCAGATCTTCGACCCACATTTGTTGTA	Construct pSK27 (fbn-1p::fbn-1::mcherry::fbn-1 3' UTR)
	SKO135	ATCCACTAGAAGAGGTTCCAAAGCTTCCAG	Construct pSK27 (fbn-1p::fbn-1::mcherry::fbn-1 3' UTR)
	SKO136	CTGGAAGCTTTGGAACCTCTTCTAGTGGAT	Construct pSK27 (fbn-1p::fbn-1::mcherry::fbn-1 3' UTR)
	SKO137	AGTTCTCTTCGTCAATCTCGATCTTTTCGC	Construct pSK27 (fbn-1p::fbn-1::mcherry::fbn-1 3' UTR)
	SKO138	GCGAAAAGATCGAGATTGACGAAGAGAACT	Construct pSK27 (fbn-1p::fbn-1::mcherry::fbn-1 3' UTR)
	SKO141	CTCGAGACCGCCGGCGTGCCCATCTGGACATG	Construct pSK27 (fbn-1p::fbn-1::mcherry::fbn-1 3' UTR)
	SKO143	GCCGGCGGTCTCGAGATTTACATAAACTTTCTTT	Construct pSK27 (fbn-1p::fbn-1::mcherry::fbn-1 3' UTR)
	SKO144	TATAGCCGGCGGTGTGAGCAAGGGCGAGGA	Construct pSK27 (fbn-1p::fbn-1::mcherry::fbn-1 3' UTR)
	SKO145	GCGGCTCGAGAAATAAAGGTTTTGATTTTCTTTCTTTAAAAAAATTATCTTGA	Construct pSK27 (fbn-1p::fbn-1::mcherry::fbn-1 3' UTR)
	SKO184	GTTACTTTTTGGGGCGAGAG	Construct pSK27 (fbn-1p::fbn-1::mcherry::fbn-1 3' UTR)
	SKO185	CTTCTCCAGACCCACCTTCA	Construct pSK27 (fbn-1p::fbn-1::mcherry::fbn-1 3' UTR)
	SKO186	ACTCCTCGCACCTTGGTTTA	Construct pSK27 (fbn-1p::fbn-1::mcherry::fbn-1 3' UTR)
	SKO187	CTTTGGTGGATGTGGTGCTA	Construct pSK27 (fbn-1p::fbn-1::mcherry::fbn-1 3' UTR)
	SKO188	TAAATCCTTGCCCTAGATGTGCCCATCC	Amplify fbn-1 promoter and exons 1-2 (8.4 kb genomic DNA)
	SKO189	AAACCAAATGGGTCATCAGG	Amplify fbn-1 promoter and exons 1-2 (8.4 kb genomic DNA)
	CM03	GGAGATGACTTCTACTACTGAGGAGG	Construct pCM05 (noah-1p::noah-1::sfgfp::noah-1 3' UTR)
	CM04	CACGGAATTAAGCTTTTTCAGCAAACA	Construct pCM05 (noah-1p::noah-1::sfgfp::noah-1 3' UTR)
	CM60	CGCAGTTGAGGTTAAAGCTGAAGC	Construct pCM05 (noah-1p::noah-1::sfgfp::noah-1 3' UTR)
	CM61	GCCGCTGGTGGACCAATTGGAAC	Construct pCM05 (noah-1p::noah-1::sfgfp::noah-1 3' UTR)
	CM29	TAGCGGTACCAAGGACTCTAAATCACAA	Clone noah-1 exon 6 into pPD129.36
	CM39	ATTAAAGCTTCACACTCAACTGGTTCAC	Clone noah-1 exon 6 into pPD129.36
